# Student-led experimental evolution reveals novel biofilm regulators of adaptation to multiple niches

**DOI:** 10.1101/2025.06.06.658356

**Authors:** Abigail M. Matela, Colton W. Siatkowski, Changhua Yan, Sachin Thiagarajan, Vaughn S. Cooper

## Abstract

We established a research-education partnership, EvolvingSTEM, that currently provides thousands of secondary school students the opportunity to conduct authentic research experiments centered on microbial evolution each year. Providing high school students access to research experiences not only improves learning and can have positive and long-lasting impacts on their attitudes towards science, but also gives them the opportunity to make impactful scientific contributions. Through EvolvingSTEM, students evolve populations of *Pseudomonas fluorescens* in a bead model that includes daily cycles of bacterial dispersal, attachment, and biofilm growth and observe heritable changes in colony morphology. Genome sequencing of 70 mutants that they picked identified parallel mutations in genes known to regulate biofilm growth (*wsp*, *yfiBNR*, *morA, fuzY*) and uncovered novel adaptations: loss-of-function mutations in phosphodiesterase PFLU0185 that did not alter colony morphology and mutations affecting periplasmic disulfide bond formation producing small colonies. PFLU0185 mutants rapidly and consistently reached high frequencies and phenotyping revealed roles in cyclic di-GMP regulation, biofilm formation, and motility, prompting us to name this gene *bmo* (<u>b</u>iofilm and <u>mo</u>tility <u>regulator</u>). Competition experiments and microscopy demonstrated *bmo* mutants employ generalist strategies and coexist with their ancestor and specialist mutants through niche differentiation. Consequently, phenotypic diversity is maintained, with smooth (ancestral and *bmo*) colonies consistently outnumbering wrinkly and fuzzy variants. This study advances our understanding of biofilm genetic architecture while demonstrating that student-led research can uncover mechanisms of microbial adaptation relevant to *Pseudomonas* infection biology.

**IMPORTANCE:** Bacterial biofilms dominate microbial life, yet their evolutionary genetics remain incompletely understood. Extensive replication of experiments that employ similar, but not identical, biofilm selection models can provide valuable insights into mechanisms of adaptation. We demonstrate that this can be achieved through university-education partnerships that engage secondary school students in authentic research. Student-led experiments revealed that loss-of-function mutations in a conserved phosphodiesterase, PFLU0185/*bmo*, dominate evolved populations without changing colony morphology. This finding, combined with diverse, less frequent mutants that alter colony morphology informs the process of biofilm niche differentiation. This work also demonstrates the power of distributed research networks for discovering new genetic pathways of adaptation. Students gained authentic research experience, potentially inspiring them to become scientists, while identifying mutants adapted to discrete conditions that maintain diversity within biofilms. This synergy between education and discovery offers a scalable model for addressing complex biological questions while developing scientific literacy in diverse classrooms.
