## Supplementary material for "Student-led experimental evolution reveals novel biofilm regulators of adaptation to multiple niches": Table S1

### Sheet: Sheet1
TABLE S1. List of genotypes for sequenced clones
Name (School,Year,Pop,Clone)	School	Phenotype	position 1	mutation 1	annotation 1	gene 1	location 1	position 2	mutation 2	annotation 2	gene 2	location 2	position 3	mutation 3	annotation 3	gene 3	location 3
ST_2019_09_19	ST	smooth	210961	+T	coding (565/1989 nt)	PFLU0185 →	PAS domain, premature stop
ST_2019_05_11	ST	smooth	211021	C→T	Q209* (CAG→TAG)	PFLU0185 →	PAS domain
ST_2019_04_09	ST	smooth	211277	+A	coding (881/1989 nt)	PFLU0185 →	GGDEF, premature stop	1802007	C→T	R99C (CGC→TGC)	PFLU1643 (gyrA) →	DNA gyrase/topoisomerase IV, subunit A
ST_2019_11_26	ST	smooth	212132	Δ210 bp	coding (1736‑1945/1989 nt)	PFLU0185 →	EAL
ST_2019_02_05	ST	wrinkly	1353115	Δ84 bp	coding (846‑929/1623 nt)	PFLU1219 (wspA) →	HAMP-MCP signalling linker
WHS_2017_31_46	WHS	wrinkly	1,353,115	Δ84 bp	coding (846‑929/1623 nt)	PFLU1219 (wspA) →	HAMP-MCP signalling linker	1,977,664	A→C	I148L (ATC→CTC)	PFLU1814 (actP) →	sodium/solute symporter region
WHS_2015_16_31	WHS	wrinkly	1353408	T→C	V380A(GTG→GCG)	PFLU1219 (wspA) →	MCP signalling domain
ST_2019_04_10	ST	wrinkly	1353411	C→T	A381V (GCC→GTC)	PFLU1219 (wspA) →	MCP signalling domain
WHS_2018_33_48	WHS	wrinkly	1353411	C→T	A381V (GCC→GTC)	PFLU1219 (wspA) →	MCP signalling domain
WHS_2018_35_51	WHS	wrinkly	1353411	C→T	A381V (GCC→GTC)	PFLU1219 (wspA) →	MCP signalling domain
ST_2019_06_16	ST	wrinkly	1355373	Δ335 bp		[PFLU1221(wspC)]–[PFLU1222(wspD)]	in-frame deletion, protein fusion
WHS_2018_50_66	WHS	wrinkly	1358709	G→C	A32P (GCC→CCC)	PFLU1224 (wspF) →	phospoaccepting response regulator
WHS_2015_15_30	WHS	wrinkly	1358766	Δ15bp	coding(151-165/1011nt)	PFLU1224 (wspF) →	phospoaccepting response regulator	516927	Δ36bp	coding(247-282/1650nt)	PFLU0459 (aceF) ←	biotin attachment site connector region
WHS_2018_44_60	WHS	wrinkly	1358766	Δ15 bp	coding (151‑165/1011 nt)	PFLU1224 (wspF) →	phospoaccepting response regulator
WHS_2018_49_65	WHS	wrinkly	1358766	Δ15 bp	coding (151‑165/1011 nt)	PFLU1224 (wspF) →	phospoaccepting response regulator	5753250	T→A	L544Q (CTG→CAG)	PFLU5243 (pgi) →	phosphoglucose isomerase region
WHS_2017_21_36	WHS	wrinkly	1,358,780	(CTGATGGACCTGATC)1→2	coding (165/1011 nt)	PFLU1224 (wspF) →	phospoaccepting response regulator
WHS_2018_38_54	WHS	wrinkly	1358780	(CTGATGGACCTGATC)1→2	coding (165/1011 nt)	PFLU1224 (wspF) →	phospoaccepting response regulator
WHS_2018_45_61	WHS	wrinkly	1358780	(CTGATGGACCTGATC)1→2	coding (165/1011 nt)	PFLU1224 (wspF) →	phospoaccepting response regulator
WHS_2015_13_28	WHS	wrinkly	1358846	Δ18bp	coding(231-248/1011nt)	PFLU1224 (wspF) →	phospoaccepting response regulator
WHS_2018_39_55	WHS	wrinkly	1358893	Δ27 bp	coding (278‑304/1011 nt)	PFLU1224 (wspF) →	phospoaccepting response regulator
WHS_2017_22_37	WHS	wrinkly	1,358,989	+A	coding (374/1011 nt)	PFLU1224 (wspF) →	response regulator-methylesterase connector, premature stop in methylesterase
WHS_2017_25_40	WHS	wrinkly	1,358,989	+A	coding (374/1011 nt)	PFLU1224 (wspF) →	response regulator-methylesterase connector, premature stop in methylesterase
WHS_2017_30_45	WHS	wrinkly	1,358,989	+A	coding (374/1011 nt)	PFLU1224 (wspF) →	response regulator-methylesterase connector, premature stop in methylesterase
WHS_2018_43_59	WHS	wrinkly	1359085	G→T	G157V (GGC→GTC)	PFLU1224 (wspF) →	methylesterase domain
ST_2019_08_18	ST	wrinkly	1359168	C→T	Q185* (CAG→TAG)	PFLU1224 (wspF) →	methylesterase domain
WHS_2018_47_63	WHS	wrinkly	1359168	C→T	Q185* (CAG→TAG)	PFLU1224 (wspF) →	methylesterase domain	1360082	C→T	S136F (TCC→TTC)	PFLU1225 (wspR) →	response regulator - ggdef connector region	1747005	C→T	D30N (GAT→AAT)	PFLU1592 ←	SOS response associated peptidase region
WHS_2018_41_57	WHS	wrinkly	1359234	+G	coding (619/1011 nt)	PFLU1224 (wspF) →	methylesterase domain, premature stop
WHS_2015_17_32	WHS	wrinkly	1359292	Δ150bp	coding(677-826/1011nt)	PFLU1224 (wspF) →	methylesterase domain
WHS_2018_37_53	WHS	wrinkly	1359330	G→C	A239P (GCC→CCC)	PFLU1224 (wspF) →	methylesterase domain
WHS_2017_23_38	WHS	wrinkly	1,359,364	G→C	R250P (CGG→CCG)	PFLU1224 (wspF) →	methylesterase domain
WHS_2017_24_39	WHS	wrinkly	1,359,364	G→C	R250P (CGG→CCG)	PFLU1224 (wspF) →	methylesterase domain
WHS_2017_26_41	WHS	wrinkly	1,359,364	G→C	R250P (CGG→CCG)	PFLU1224 (wspF) →	methylesterase domain
WHS_2017_27_42	WHS	wrinkly	1,359,364	G→C	R250P (CGG→CCG)	PFLU1224 (wspF) →	methylesterase domain
WHS_2017_28_43	WHS	wrinkly	1,359,364	G→C	R250P (CGG→CCG)	PFLU1224 (wspF) →	methylesterase domain
WHS_2017_29_44	WHS	wrinkly	1,359,364	G→C	R250P (CGG→CCG)	PFLU1224 (wspF) →	methylesterase domain
WHS_2015_14_29	WHS	wrinkly	1359370	C→T	S252L(TCG→TTG)	PFLU1224 (wspF) →	methylesterase domain	5969198	Δ146bp	intergenic(+23/+22)	PFLU5436 → / ← PFLU5437
ST_2019_10_23	ST	wrinkly	1359446	Δ1 bp	coding (831/1011 nt)	PFLU1224 (wspF) →	methylesterase domain, premature stop
WHS_2018_33_49	WHS	wrinkly	1359495	A→C	T294P (ACC→CCC)	PFLU1224 (wspF) →	methylesterase domain
WHS_2018_48_64	WHS	wrinkly	1359495	A→C	T294P (ACC→CCC)	PFLU1224 (wspF) →	methylesterase domain
WHS_2015_19_34	WHS	wrinkly	1359538	C→T	P308L(CCC→CTC)	PFLU1224 (wspF) →	methylesterase domain
WHS_2018_32_47	WHS	wrinkly	1359538	C→T	P308L (CCC→CTC)	PFLU1224 (wspF) →	methylesterase domain
WHS_2018_42_58	WHS	wrinkly	1359538	C→T	P308L (CCC→CTC)	PFLU1224 (wspF) →	methylesterase domain
WHS_2018_36_52	WHS	wrinkly	1359552	(GCG)4→3	coding (937‑939/1011 nt)	PFLU1224 (wspF) →	methylesterase domain
WHS_2018_40_56	WHS	wrinkly	1359554	(GCG)4→5	coding (939/1011 nt)	PFLU1224 (wspF) →	methylesterase domain
ST_2019_05_12	ST	small	4830895	(GCAGGC)2→1	coding (8‑13/1323 nt)	PFLU4380 ←	N-terminal
ST_2019_09_21	ST	small	4830895	(GCAGGC)2→1	coding (8‑13/1323 nt)	PFLU4380 ←	N-terminal
ST_2019_10_22	ST	small	4830895	(GCAGGC)2→1	coding (8‑13/1323 nt)	PFLU4380 ←	N-terminal
ST_2019_05_13	ST	small	4834252	Δ110 bp		[PFLU4383]–[PFLU4384 (dsbG)]	in-frame deletion, protein fusion
ST_2019_05_15	ST	wrinkly	5707197	G→A	Q157* (CAA→TAA)	PFLU5211 (awsX/YfiR) ←
ST_2019_03_07	ST	wrinkly	5707256	A→C	I137S (ATC→AGC)	PFLU5211 (awsX/YfiR) ←
WHS_2015_18_33	WHS	wrinkly	5707317	Δ33bp	coding(317-349/573nt)	PFLU5211 (awsX/YfiR) ←		5706296	(TGCGC)2→3	coding(801/1263nt)	PFLU5210 (awsR/yfiN/tpbB) ←	GGDEF, premature stop
WHS_2018_34_50	WHS	wrinkly	5707334	G→T	A111E (GCG→GAG)	PFLU5211 (awsX/YfiR) ←
ST_2019_07_17	ST	wrinkly	5707411	Δ33 bp	coding (223‑255/573 nt)	PFLU5211 (awsX/YfiR) ←		6339961	A→C	T28P (ACC→CCC)	PFLU5790 (laoA) →
ST_2019_09_20	ST	wrinkly	5707411	Δ33 bp	coding (223‑255/573 nt)	PFLU5211 (awsX/YfiR) ←		5793160	T→C	intergenic (‑211/‑40)	PFLU5277 (pdhR) ← / → PFLU5278 (glcA)
WHS_2015_12_27	WHS	wrinkly	5707411	Δ33bp	coding(223-255/573nt)	PFLU5211 (awsX/YfiR) ←
WHS_2015_20_35	WHS	wrinkly	5707411	Δ33bp	coding(223-255/573nt)	PFLU5211 (awsX/YfiR) ←
WHS_2018_46_62	WHS	wrinkly	5707411	Δ33 bp	coding (223‑255/573 nt)	PFLU5211 (awsX/YfiR) ←
ST_2019_04_08	ST	wrinkly	5857638	G→A	M992I (ATG→ATA)	PFLU5329 (mwsR/morA) →	GGDEF
ST_2019_11_25	ST	wrinkly	5857638	G→A	M992I (ATG→ATA)	PFLU5329 (mwsR/morA) →	GGDEF
ST_2019_03_06	ST	wrinkly	5857733	Δ9 bp	coding (3071‑3079/3852 nt)	PFLU5329 (mwsR/morA) →	GGDEF-EAL linker
ST_2019_05_14	ST	wrinkly	5857733	Δ9 bp	coding (3071‑3079/3852 nt)	PFLU5329 (mwsR/morA) →	GGDEF-EAL linker
ST_2019_10_24	ST	wrinkly	5857733	Δ9 bp	coding (3071‑3079/3852 nt)	PFLU5329 (mwsR/morA) →	GGDEF-EAL linker
A_2019_01_01	A	wrinkly	5858369	C→T	A1236V (GCC→GTC)	PFLU5329 (mwsR/morA) →	EAL	1359570	G→T	E319* (GAA→TAA)	PFLU1224 (wspF) →	methylesterase domain
A_2019_01_02	A	wrinkly	5858369	C→T	A1236V (GCC→GTC)	PFLU5329 (mwsR/morA) →	EAL	1353528	C→T	A420V (GCC→GTC)	PFLU1219 (wspA) →	MCP signalling domain
A_2019_01_03	A	wrinkly	5858369	C→T	A1236V (GCC→GTC)	PFLU5329 (mwsR/morA) →	EAL	5857733	Δ9 bp	coding (3071‑3079/3852 nt)	PFLU5329 (mwsR/morA) →	GGDEF-EAL linker
A_2019_01_04	A	smooth	6560454	Δ7 bp	coding (925‑931/1401 nt)	PFLU6004 (sadB) →	HDOD, premature stop
CZ1A		fuzzy	541214	C→T	Q11* (CAG→TAG)	PFLU0478 (fuzY) →		2348788	C→G	R53R (CGG→CGC)	PFLU2168 ←
AMM82C	Cooper Lab	fuzzy	541772	Δ13 bp	coding (589‑601/1149 nt)	PFLU0478 (fuzY) →
AMM74C	Cooper Lab	small	4830895	(GCAGGC)2→1	coding (8‑13/1323 nt)	PFLU4380 ←		1823626	C→T	T318M (ACG→ATG)	PFLU1660 →		3445044	G→T	V20V (GTC→GTA)	PFLU3151 ←
AMM78C	Cooper Lab	small	4831698	A→C	intergenic (‑114/‑49)	PFLU4381 ← / → PFLU4382		1823626	C→T	T318M (ACG→ATG)	PFLU1660 →
