## Supplementary material for "Student-led experimental evolution reveals novel biofilm regulators of adaptation to multiple niches": Table S2

### Sheet: Sheet1
population sample_day	Treatment	day	position	Mutation	frequency	annotation	Mutation	gene	description
Aa1_D15	Biofilm+Triclosan1	15	210492	+GGTGCCC	0.244	coding (96/1989 nt)	+GGTGCCC, coding (96/1989 nt)	PFLU0185 →	diguanylate cyclase/phosphodiesterase with PAS/PAC sensor(s)
Aa1_D15	Biofilm+Triclosan1	15	210955	C→T	0.074	R187* (CGA→TGA)	R187* (CGA→TGA)	PFLU0185 →	diguanylate cyclase/phosphodiesterase with PAS/PAC sensor(s)
Aa1_D15	Biofilm+Triclosan1	15	211991	Δ72 bp	0.073	coding (1595‑1666/1989 nt)	Δ72 bp, coding (1595‑1666/1989 nt)	PFLU0185 →	diguanylate cyclase/phosphodiesterase with PAS/PAC sensor(s)
Aa1_D3	Biofilm+Triclosan1	3	210499	(GGTGCCC)1→2	0.381	coding (103/1989 nt)	(GGTGCCC)1→2, coding (103/1989 nt)	PFLU0185 →	diguanylate cyclase/phosphodiesterase with PAS/PAC sensor(s)
Aa1_D3	Biofilm+Triclosan1	3	210882	Δ1 bp	0.066	coding (486/1989 nt)	Δ1 bp, coding (486/1989 nt)	PFLU0185 →	diguanylate cyclase/phosphodiesterase with PAS/PAC sensor(s)
Aa1_D3	Biofilm+Triclosan1	3	211788	Δ21 bp	0.053	coding (1392‑1412/1989 nt)	Δ21 bp, coding (1392‑1412/1989 nt)	PFLU0185 →	diguanylate cyclase/phosphodiesterase with PAS/PAC sensor(s)
Aa3_D15	Biofilm1	15	211667	+CTA	0.095	coding (1271/1989 nt)	+CTA, coding (1271/1989 nt)	PFLU0185 →	diguanylate cyclase/phosphodiesterase with PAS/PAC sensor(s)
Aa3_D15	Biofilm1	15	212008	Δ118 bp	0.144	coding (1612‑1729/1989 nt)	Δ118 bp, coding (1612‑1729/1989 nt)	PFLU0185 →	diguanylate cyclase/phosphodiesterase with PAS/PAC sensor(s)
Ab1_D15	Biofilm+Triclosan2	15	211762	(CCTGGTGCCGC)1→2	0.052	coding (1366/1989 nt)	(CCTGGTGCCGC)1→2, coding (1366/1989 nt)	PFLU0185 →	diguanylate cyclase/phosphodiesterase with PAS/PAC sensor(s)
Ab1_D15	Biofilm+Triclosan2	15	211712	G→A	0.132	G439D (GGC→GAC)	G439D (GGC→GAC)	PFLU0185 →	diguanylate cyclase/phosphodiesterase with PAS/PAC sensor(s)
Ab1_D15	Biofilm+Triclosan2	15	211727	Δ8 bp	0.084	coding (1331‑1338/1989 nt)	Δ8 bp, coding (1331‑1338/1989 nt)	PFLU0185 →	diguanylate cyclase/phosphodiesterase with PAS/PAC sensor(s)
Ab1_D3	Biofilm+Triclosan2	3	211712	G→A	0.086	G439D (GGC→GAC)	G439D (GGC→GAC)	PFLU0185 →	diguanylate cyclase/phosphodiesterase with PAS/PAC sensor(s)
Ab1_D3	Biofilm+Triclosan2	3	211727	Δ8 bp	0.081	coding (1331‑1338/1989 nt)	Δ8 bp, coding (1331‑1338/1989 nt)	PFLU0185 →	diguanylate cyclase/phosphodiesterase with PAS/PAC sensor(s)
Ab3_D15	Biofilm2	15	211788	Δ21 bp	0.163	coding (1392‑1412/1989 nt)	Δ21 bp, coding (1392‑1412/1989 nt)	PFLU0185 →	diguanylate cyclase/phosphodiesterase with PAS/PAC sensor(s)
S1_D15	Biofilm+Triclosan3	15	212105	C→T	0.08	S570L (TCG→TTG)	S570L (TCG→TTG)	PFLU0185 →	diguanylate cyclase/phosphodiesterase with PAS/PAC sensor(s)
S1_D15	Biofilm+Triclosan3	15	211727	Δ8 bp	0.082	coding (1331‑1338/1989 nt)	Δ8 bp, coding (1331‑1338/1989 nt)	PFLU0185 →	diguanylate cyclase/phosphodiesterase with PAS/PAC sensor(s)
S1_D3	Biofilm+Triclosan3	3	210492	+GGTGCCC	0.089	coding (96/1989 nt)	+GGTGCCC, coding (96/1989 nt)	PFLU0185 →	diguanylate cyclase/phosphodiesterase with PAS/PAC sensor(s)
S1_D3	Biofilm+Triclosan3	3	210685	C→T	0.071	Q97* (CAG→TAG)	Q97* (CAG→TAG)	PFLU0185 →	diguanylate cyclase/phosphodiesterase with PAS/PAC sensor(s)
S1_D3	Biofilm+Triclosan3	3	212105	C→T	0.094	S570L (TCG→TTG)	S570L (TCG→TTG)	PFLU0185 →	diguanylate cyclase/phosphodiesterase with PAS/PAC sensor(s)
S1_D3	Biofilm+Triclosan3	3	211727	Δ8 bp	0.169	coding (1331‑1338/1989 nt)	Δ8 bp, coding (1331‑1338/1989 nt)	PFLU0185 →	diguanylate cyclase/phosphodiesterase with PAS/PAC sensor(s)
S3_D15	Biofilm3	15	210685	C→T	0.199	Q97* (CAG→TAG)	Q97* (CAG→TAG)	PFLU0185 →	diguanylate cyclase/phosphodiesterase with PAS/PAC sensor(s)
T1_D15	Biofilm+Triclosan4	15	211600	C→T	0.253	H402Y (CAC→TAC)	H402Y (CAC→TAC)	PFLU0185 →	diguanylate cyclase/phosphodiesterase with PAS/PAC sensor(s)
T1_D15	Biofilm+Triclosan4	15	212174	C→T	0.142	P593L (CCG→CTG)	P593L (CCG→CTG)	PFLU0185 →	diguanylate cyclase/phosphodiesterase with PAS/PAC sensor(s)
T1_D15	Biofilm+Triclosan4	15	211573	Δ16 bp	0.097	coding (1177‑1192/1989 nt)	Δ16 bp, coding (1177‑1192/1989 nt)	PFLU0185 →	diguanylate cyclase/phosphodiesterase with PAS/PAC sensor(s)
T3_D15	Biofilm4	15	212183	A→G	0.196	E596G (GAG→GGG)	E596G (GAG→GGG)	PFLU0185 →	diguanylate cyclase/phosphodiesterase with PAS/PAC sensor(s)
T3_D15	Biofilm4	15	210817	A→T	0.052	I141F (ATC→TTC)	I141F (ATC→TTC)	PFLU0185 →	diguanylate cyclase/phosphodiesterase with PAS/PAC sensor(s)
T3_D15	Biofilm4	15	212105	C→T	0.088	S570L (TCG→TTG)	S570L (TCG→TTG)	PFLU0185 →	diguanylate cyclase/phosphodiesterase with PAS/PAC sensor(s)
T1_D15	Biofilm+Triclosan4	15	5036004	G→A	0.067	M99I (ATG→ATA)	M99I (ATG→ATA)	PFLU4570 →	fumarate and nitrate reduction regulatory protein	fnr	PA1544(anr)
T1_D15	Biofilm+Triclosan4	15	5033671	T→C	0.185	intergenic (+69/‑33)	T→C, intergenic (+69/‑33)	PFLU4567 → / → PFLU4568	hypothetical protein/coproporphyrinogen III oxidase	33bp upstream of hemN
T1_D15	Biofilm+Triclosan4	15	5033842	+GCCGCAAG	0.191	coding (139/1383 nt)	+GCCGCAAG, coding (139/1383 nt)	PFLU4568 →	coproporphyrinogen III oxidase	hemN	PA1546(hemN)
Aa1_D15	Biofilm+Triclosan1	15	5035766	T→A	0.205	L20Q (CTG→CAG)	L20Q (CTG→CAG)	PFLU4570 →	fumarate and nitrate reduction regulatory protein	fnr	PA1544(anr)
S1_D15	Biofilm+Triclosan3	15	5035772	C→A	0.768	P22H (CCC→CAC)	P22H (CCC→CAC)	PFLU4570 →	fumarate and nitrate reduction regulatory protein	fnr	PA1544(anr)
Aa3_D15	Biofilm1	15	542028	C→T	0.112	S282F (TCC→TTC)	S282F (TCC→TTC)	PFLU0478 →	putative glycosyl transferase
